# Paleoclimate and current climate collectively shape the phylogenetic and functional diversity of trees worldwide

**DOI:** 10.1101/2020.06.02.128975

**Authors:** Wen-Yong Guo, Josep M. Serra-Diaz, Franziska Schrodt, Wolf L. Eiserhardt, Brian S. Maitner, Cory Merow, Cyrille Violle, Anne Blach-Overgaard, Jian Zhang, Madhur Anand, Michaël Belluau, Hans Henrik Bruun, Chaeho Byun, Jane A. Catford, Bruno E. L. Cerabolini, Eduardo Chacón-Madrigal, Daniela Ciccarelli, Johannes H. C. Cornelissen, Anh Tuan Dang-Le, Angel de Frutos, Arildo S. Dias, Aelton B. Giroldo, Alvaro G. Gutiérrez, Wesley Hattingh, Tianhua He, Peter Hietz, Nate Hough-Snee, Steven Jansen, Jens Kattge, Tamir Klein, Benjamin Komac, Nathan Kraft, Koen Kramer, Sandra Lavorel, Christopher H. Lusk, Adam R. Martin, Maurizio Mencuccini, Sean T. Michaletz, Vanessa Minden, Akira S. Mori, Ülo Niinemets, Yusuke Onoda, Renske E. Onstein, Josep Peñuelas, Valério D. Pillar, Jan Pisek, Matthew J. Pound, Bjorn J.M. Robroek, Brandon Schamp, Martijn Slot, Ênio Sosinski, Nadejda A. Soudzilovskaia, Nelson Thiffault, Peter van Bodegom, Fons van der Plas, Ian J. Wright, Jingming Zheng, Brian J. Enquist, Jens-Christian Svenning

## Abstract

Trees are of vital importance for ecosystem functioning and services at local to global scales, yet we still lack a detailed overview of the global patterns of tree diversity and the underlying drivers, particularly the imprint of paleoclimate. Here, we present the high-resolution (110 km) worldwide mapping of tree species richness, functional and phylogenetic diversities based on ∼7 million quality-assessed occurrences for 46,752 tree species (80.5% of the estimated total number of tree species), and subsequent assessments of the influence of paleo-climate legacies on these patterns. All three tree diversity dimensions exhibited the expected latitudinal decline. Contemporary climate emerged as the strongest driver of all diversity patterns, with Pleistocene and deeper-time (>10^7^ years) paleoclimate as important co-determinants, and, notably, with past cold and drought stress being linked to reduced current diversity. These findings demonstrate that tree diversity is affected by paleoclimate millions of years back in time and highlight the potential for tree diversity losses from future climate change.
