## Supplementary material for "Paleoclimate and current climate collectively shape the phylogenetic and functional diversity of trees worldwide": Supplemantary material: Table S2

### Sheet: ols_sar_model_SR_results
	Variable	Estimate	SE	t.value	P	R2	AdjR2	lm.P	AIC	BIC	region	Variable	Estimate	SE	z value	Pr(>|z|)	R2	AIC	BIC	region
1	Elevation range	0.322	0.011	29.151	0	0.694	0.693	0	4173.8	4262.46	Global	Elevation range	0.237	0.011	22.042	0	0.941	-15465.7	-15369.6	Global
2	HMc	-0.077	0.006	-13.331	0	0.694	0.693	0	4173.8	4262.46	Global	HMc	0.14	0.01	14.579	0	0.941	-15465.7	-15369.6	Global
3	Miocene AP anomaly	-0.533	0.021	-25.242	0	0.694	0.693	0	4173.8	4262.46	Global	Miocene AP anomaly	0.169	0.035	4.775	0	0.941	-15465.7	-15369.6	Global
4	MAT	0.688	0.009	76.098	0	0.694	0.693	0	4173.8	4262.46	Global	MAT	0.31	0.025	12.401	0	0.941	-15465.7	-15369.6	Global
5	AP	0.996	0.013	76.432	0	0.694	0.693	0	4173.8	4262.46	Global	AP	0.666	0.024	28.031	0	0.941	-15465.7	-15369.6	Global
6	Miocene MAT anomaly	0.3	0.017	17.765	0	0.694	0.693	0	4173.8	4262.46	Global	Miocene MAT anomaly	0.066	0.025	2.694	0.007	0.941	-15465.7	-15369.6	Global
7	LGM AP anomaly	1.281	0.037	34.726	0	0.694	0.693	0	4173.8	4262.46	Global	LGM AP anomaly	0.169	0.038	4.44	0	0.941	-15465.7	-15369.6	Global
8	LGM MAT anomaly	-0.27	0.01	-27.457	0	0.694	0.693	0	4173.8	4262.46	Global	LGM MAT anomaly	-0.073	0.031	-2.334	0.02	0.941	-15465.7	-15369.6	Global
9	IG AP anomaly	-0.544	0.034	-15.796	0	0.694	0.693	0	4173.8	4262.46	Global	IG AP anomaly	-0.046	0.029	-1.621	0.105	0.941	-15465.7	-15369.6	Global
10	IG MAT anomaly	0.148	0.016	8.959	0	0.694	0.693	0	4173.8	4262.46	Global	IG MAT anomaly	0	0.014	0.017	0.987	0.941	-15465.7	-15369.6	Global
11	Elevation range	0.319	0.025	12.624	0	0.634	0.632	0	906.361	972.836	Afrotropic	Elevation range	0.223	0.023	9.63	0	0.89	-1343.04	-1271.03	Afrotropic
12	HMc	0.094	0.022	4.354	0	0.634	0.632	0	906.361	972.836	Afrotropic	HMc	0.175	0.029	6.013	0	0.89	-1343.04	-1271.03	Afrotropic
13	Miocene AP anomaly	-0.022	0.04	-0.564	0.573	0.634	0.632	0	906.361	972.836	Afrotropic	Miocene AP anomaly	0.01	0.063	0.154	0.877	0.89	-1343.04	-1271.03	Afrotropic
14	MAT	-0.04	0.031	-1.281	0.2	0.634	0.632	0	906.361	972.836	Afrotropic	MAT	-0.187	0.058	-3.204	0.001	0.89	-1343.04	-1271.03	Afrotropic
15	AP	0.845	0.029	28.696	0	0.634	0.632	0	906.361	972.836	Afrotropic	AP	0.676	0.059	11.499	0	0.89	-1343.04	-1271.03	Afrotropic
16	Miocene MAT anomaly	0.088	0.045	1.949	0.051	0.634	0.632	0	906.361	972.836	Afrotropic	Miocene MAT anomaly	-0.187	0.06	-3.111	0.002	0.89	-1343.04	-1271.03	Afrotropic
17	LGM AP anomaly	0.327	0.053	6.142	0	0.634	0.632	0	906.361	972.836	Afrotropic	LGM AP anomaly	0.179	0.06	2.96	0.003	0.89	-1343.04	-1271.03	Afrotropic
18	LGM MAT anomaly	0.12	0.044	2.745	0.006	0.634	0.632	0	906.361	972.836	Afrotropic	LGM MAT anomaly	0.165	0.053	3.138	0.002	0.89	-1343.04	-1271.03	Afrotropic
19	IG AP anomaly	-0.498	0.053	-9.33	0	0.634	0.632	0	906.361	972.836	Afrotropic	IG AP anomaly	-0.112	0.073	-1.546	0.122	0.89	-1343.04	-1271.03	Afrotropic
20	IG MAT anomaly	0.077	0.048	1.618	0.106	0.634	0.632	0	906.361	972.836	Afrotropic	IG MAT anomaly	-0.023	0.042	-0.549	0.583	0.89	-1343.04	-1271.03	Afrotropic
21	Elevation range	0.243	0.029	8.398	0	0.571	0.566	0	-174.852	-118.443	Australasia	Elevation range	0.189	0.024	8.024	0	0.867	-1123.52	-1062.41	Australasia
22	HMc	0.225	0.023	9.747	0	0.571	0.566	0	-174.852	-118.443	Australasia	HMc	0.155	0.026	5.88	0	0.867	-1123.52	-1062.41	Australasia
23	Miocene AP anomaly	0.459	0.046	9.988	0	0.571	0.566	0	-174.852	-118.443	Australasia	Miocene AP anomaly	0.306	0.054	5.619	0	0.867	-1123.52	-1062.41	Australasia
24	MAT	-0.054	0.029	-1.849	0.065	0.571	0.566	0	-174.852	-118.443	Australasia	MAT	-0.351	0.077	-4.527	0	0.867	-1123.52	-1062.41	Australasia
25	AP	0.183	0.032	5.733	0	0.571	0.566	0	-174.852	-118.443	Australasia	AP	0.051	0.058	0.874	0.382	0.867	-1123.52	-1062.41	Australasia
26	Miocene MAT anomaly	0.049	0.037	1.32	0.187	0.571	0.566	0	-174.852	-118.443	Australasia	Miocene MAT anomaly	-0.022	0.047	-0.466	0.641	0.867	-1123.52	-1062.41	Australasia
27	LGM AP anomaly	0.143	0.067	2.123	0.034	0.571	0.566	0	-174.852	-118.443	Australasia	LGM AP anomaly	-0.311	0.064	-4.889	0	0.867	-1123.52	-1062.41	Australasia
28	LGM MAT anomaly	-0.159	0.034	-4.696	0	0.571	0.566	0	-174.852	-118.443	Australasia	LGM MAT anomaly	-0.007	0.049	-0.147	0.883	0.867	-1123.52	-1062.41	Australasia
29	IG AP anomaly	-0.676	0.052	-13.093	0	0.571	0.566	0	-174.852	-118.443	Australasia	IG AP anomaly	0.024	0.036	0.651	0.515	0.867	-1123.52	-1062.41	Australasia
30	IG MAT anomaly	0.029	0.033	0.882	0.378	0.571	0.566	0	-174.852	-118.443	Australasia	IG MAT anomaly	-0.083	0.029	-2.894	0.004	0.867	-1123.52	-1062.41	Australasia
31	Elevation range	0.417	0.055	7.645	0	0.496	0.49	0	920.547	977.782	Indo-Malay	Elevation range	0.368	0.047	7.816	0	0.774	223.644	285.65	Indo-Malay
32	HMc	0.176	0.043	4.103	0	0.496	0.49	0	920.547	977.782	Indo-Malay	HMc	0.328	0.07	4.699	0	0.774	223.644	285.65	Indo-Malay
33	Miocene AP anomaly	-0.417	0.074	-5.644	0	0.496	0.49	0	920.547	977.782	Indo-Malay	Miocene AP anomaly	0.056	0.138	0.402	0.688	0.774	223.644	285.65	Indo-Malay
34	MAT	-0.531	0.062	-8.522	0	0.496	0.49	0	920.547	977.782	Indo-Malay	MAT	-0.274	0.144	-1.905	0.057	0.774	223.644	285.65	Indo-Malay
35	AP	0.829	0.05	16.559	0	0.496	0.49	0	920.547	977.782	Indo-Malay	AP	0.784	0.111	7.077	0	0.774	223.644	285.65	Indo-Malay
36	Miocene MAT anomaly	0.057	0.081	0.708	0.479	0.496	0.49	0	920.547	977.782	Indo-Malay	Miocene MAT anomaly	-0.077	0.13	-0.59	0.555	0.774	223.644	285.65	Indo-Malay
37	LGM AP anomaly	0.5	0.086	5.834	0	0.496	0.49	0	920.547	977.782	Indo-Malay	LGM AP anomaly	0.316	0.085	3.697	0	0.774	223.644	285.65	Indo-Malay
38	LGM MAT anomaly	0.122	0.099	1.231	0.219	0.496	0.49	0	920.547	977.782	Indo-Malay	LGM MAT anomaly	-0.234	0.146	-1.597	0.11	0.774	223.644	285.65	Indo-Malay
39	IG AP anomaly	-0.789	0.082	-9.59	0	0.496	0.49	0	920.547	977.782	Indo-Malay	IG AP anomaly	-0.159	0.094	-1.695	0.09	0.774	223.644	285.65	Indo-Malay
40	IG MAT anomaly	0.257	0.075	3.419	0.001	0.496	0.49	0	920.547	977.782	Indo-Malay	IG MAT anomaly	0.026	0.065	0.406	0.685	0.774	223.644	285.65	Indo-Malay
41	Elevation range	0.179	0.015	11.696	0	0.808	0.808	0	-1470.57	-1400.66	Nearctic	Elevation range	0.102	0.014	7.208	0	0.959	-5354.93	-5279.19	Nearctic
42	HMc	0.197	0.011	18.029	0	0.808	0.808	0	-1470.57	-1400.66	Nearctic	HMc	0.105	0.014	7.717	0	0.959	-5354.93	-5279.19	Nearctic
43	Miocene AP anomaly	0.08	0.021	3.802	0	0.808	0.808	0	-1470.57	-1400.66	Nearctic	Miocene AP anomaly	0.215	0.039	5.505	0	0.959	-5354.93	-5279.19	Nearctic
44	MAT	0.645	0.017	38.944	0	0.808	0.808	0	-1470.57	-1400.66	Nearctic	MAT	0.647	0.039	16.658	0	0.959	-5354.93	-5279.19	Nearctic
45	AP	0.127	0.014	9.2	0	0.808	0.808	0	-1470.57	-1400.66	Nearctic	AP	0.177	0.028	6.242	0	0.959	-5354.93	-5279.19	Nearctic
46	Miocene MAT anomaly	0.02	0.016	1.223	0.222	0.808	0.808	0	-1470.57	-1400.66	Nearctic	Miocene MAT anomaly	0.167	0.024	6.915	0	0.959	-5354.93	-5279.19	Nearctic
47	LGM AP anomaly	0.056	0.037	1.536	0.125	0.808	0.808	0	-1470.57	-1400.66	Nearctic	LGM AP anomaly	-0.107	0.047	-2.298	0.022	0.959	-5354.93	-5279.19	Nearctic
48	LGM MAT anomaly	-0.068	0.011	-6.297	0	0.808	0.808	0	-1470.57	-1400.66	Nearctic	LGM MAT anomaly	0.035	0.029	1.232	0.218	0.959	-5354.93	-5279.19	Nearctic
49	IG AP anomaly	-0.003	0.068	-0.052	0.959	0.808	0.808	0	-1470.57	-1400.66	Nearctic	IG AP anomaly	-0.2	0.054	-3.726	0	0.959	-5354.93	-5279.19	Nearctic
50	IG MAT anomaly	0.249	0.028	8.98	0	0.808	0.808	0	-1470.57	-1400.66	Nearctic	IG MAT anomaly	-0.02	0.024	-0.826	0.409	0.959	-5354.93	-5279.19	Nearctic
51	Elevation range	0.303	0.012	26.32	0	0.865	0.864	0	-1123.46	-1058.43	Neotropic	Elevation range	0.131	0.012	10.588	0	0.956	-2979.74	-2909.29	Neotropic
52	HMc	0.029	0.011	2.61	0.009	0.865	0.864	0	-1123.46	-1058.43	Neotropic	HMc	0.082	0.019	4.244	0	0.956	-2979.74	-2909.29	Neotropic
53	Miocene AP anomaly	0.162	0.024	6.76	0	0.865	0.864	0	-1123.46	-1058.43	Neotropic	Miocene AP anomaly	0.128	0.044	2.921	0.003	0.956	-2979.74	-2909.29	Neotropic
54	MAT	0.757	0.015	48.892	0	0.865	0.864	0	-1123.46	-1058.43	Neotropic	MAT	0.129	0.044	2.949	0.003	0.956	-2979.74	-2909.29	Neotropic
55	AP	0.759	0.024	31.189	0	0.865	0.864	0	-1123.46	-1058.43	Neotropic	AP	0.489	0.046	10.724	0	0.956	-2979.74	-2909.29	Neotropic
56	Miocene MAT anomaly	0.326	0.019	17.246	0	0.865	0.864	0	-1123.46	-1058.43	Neotropic	Miocene MAT anomaly	-0.017	0.047	-0.362	0.717	0.956	-2979.74	-2909.29	Neotropic
57	LGM AP anomaly	0.376	0.038	9.942	0	0.865	0.864	0	-1123.46	-1058.43	Neotropic	LGM AP anomaly	0.112	0.045	2.509	0.012	0.956	-2979.74	-2909.29	Neotropic
58	LGM MAT anomaly	-0.1	0.028	-3.618	0	0.865	0.864	0	-1123.46	-1058.43	Neotropic	LGM MAT anomaly	-0.08	0.041	-1.964	0.05	0.956	-2979.74	-2909.29	Neotropic
59	IG AP anomaly	-0.047	0.043	-1.101	0.271	0.865	0.864	0	-1123.46	-1058.43	Neotropic	IG AP anomaly	-0.049	0.038	-1.276	0.202	0.956	-2979.74	-2909.29	Neotropic
60	IG MAT anomaly	0.01	0.021	0.464	0.642	0.865	0.864	0	-1123.46	-1058.43	Neotropic	IG MAT anomaly	0.03	0.021	1.445	0.148	0.956	-2979.74	-2909.29	Neotropic
61	Elevation range	0.271	0.017	15.602	0	0.71	0.709	0	908.307	984.459	Palearctic	Elevation range	0.254	0.024	10.651	0	0.889	-3125.61	-3043.11	Palearctic
62	HMc	0.274	0.015	18.25	0	0.71	0.709	0	908.307	984.459	Palearctic	HMc	0.22	0.02	10.934	0	0.889	-3125.61	-3043.11	Palearctic
63	Miocene AP anomaly	0.024	0.02	1.23	0.219	0.71	0.709	0	908.307	984.459	Palearctic	Miocene AP anomaly	-0.016	0.037	-0.423	0.672	0.889	-3125.61	-3043.11	Palearctic
64	MAT	0.404	0.02	20.182	0	0.71	0.709	0	908.307	984.459	Palearctic	MAT	0.488	0.041	11.769	0	0.889	-3125.61	-3043.11	Palearctic
65	AP	1.188	0.028	42.348	0	0.71	0.709	0	908.307	984.459	Palearctic	AP	0.77	0.047	16.543	0	0.889	-3125.61	-3043.11	Palearctic
66	Miocene MAT anomaly	-0.029	0.024	-1.211	0.226	0.71	0.709	0	908.307	984.459	Palearctic	Miocene MAT anomaly	0.097	0.038	2.554	0.011	0.889	-3125.61	-3043.11	Palearctic
67	LGM AP anomaly	0.678	0.04	17.036	0	0.71	0.709	0	908.307	984.459	Palearctic	LGM AP anomaly	0.211	0.059	3.566	0	0.889	-3125.61	-3043.11	Palearctic
68	LGM MAT anomaly	-0.313	0.015	-20.907	0	0.71	0.709	0	908.307	984.459	Palearctic	LGM MAT anomaly	-0.325	0.043	-7.599	0	0.889	-3125.61	-3043.11	Palearctic
69	IG AP anomaly	-0.095	0.038	-2.472	0.013	0.71	0.709	0	908.307	984.459	Palearctic	IG AP anomaly	-0.054	0.045	-1.219	0.223	0.889	-3125.61	-3043.11	Palearctic
70	IG MAT anomaly	-0.042	0.024	-1.776	0.076	0.71	0.709	0	908.307	984.459	Palearctic	IG MAT anomaly	-0.049	0.026	-1.866	0.062	0.889	-3125.61	-3043.11	Palearctic

### Sheet: ols_sar_models_FD_PD_results
	Variable	Estimate	SE	t.value	P	R2	AdjR2	lm.P	AIC	BIC	group	region	Variable	Estimate	SE	z value	Pr(>|z|)	R2	AIC	BIC	group	region
1	Elevation range	0.338	0.011	30.505	0	0.71	0.71	0	4239.22	4327.88	FD	Global	Elevation range	0.237	0.01	23.233	0	0.95	-16672.6	-16576.5	FD	Global
2	HMc	-0.077	0.006	-13.301	0	0.71	0.71	0	4239.22	4327.88	FD	Global	HMc	0.137	0.009	14.963	0	0.95	-16672.6	-16576.5	FD	Global
3	Miocene AP anomaly	-0.621	0.021	-29.317	0	0.71	0.71	0	4239.22	4327.88	FD	Global	Miocene AP anomaly	0.142	0.034	4.226	0	0.95	-16672.6	-16576.5	FD	Global
4	MAT	0.688	0.009	75.936	0	0.71	0.71	0	4239.22	4327.88	FD	Global	MAT	0.294	0.024	12.164	0	0.95	-16672.6	-16576.5	FD	Global
5	AP	1.034	0.013	79.133	0	0.71	0.71	0	4239.22	4327.88	FD	Global	AP	0.637	0.023	28.004	0	0.95	-16672.6	-16576.5	FD	Global
6	Miocene MAT anomaly	0.304	0.017	17.954	0	0.71	0.71	0	4239.22	4327.88	FD	Global	Miocene MAT anomaly	0.057	0.023	2.413	0.016	0.95	-16672.6	-16576.5	FD	Global
7	LGM AP anomaly	1.302	0.037	35.216	0	0.71	0.71	0	4239.22	4327.88	FD	Global	LGM AP anomaly	0.187	0.036	5.174	0	0.95	-16672.6	-16576.5	FD	Global
8	LGM MAT anomaly	-0.239	0.01	-24.282	0	0.71	0.71	0	4239.22	4327.88	FD	Global	LGM MAT anomaly	-0.053	0.03	-1.74	0.082	0.95	-16672.6	-16576.5	FD	Global
9	IG AP anomaly	-0.552	0.035	-16.001	0	0.71	0.71	0	4239.22	4327.88	FD	Global	IG AP anomaly	-0.031	0.027	-1.15	0.25	0.95	-16672.6	-16576.5	FD	Global
10	IG MAT anomaly	0.136	0.017	8.2	0	0.71	0.71	0	4239.22	4327.88	FD	Global	IG MAT anomaly	0.005	0.013	0.394	0.694	0.95	-16672.6	-16576.5	FD	Global
11	Elevation range	0.311	0.01	29.7	0	0.724	0.724	0	2875.21	2963.87	PD	Global	Elevation range	0.238	0.011	22.606	0	0.943	-16006.9	-15910.9	PD	Global
12	HMc	-0.055	0.005	-9.922	0	0.724	0.724	0	2875.21	2963.87	PD	Global	HMc	0.136	0.009	14.51	0	0.943	-16006.9	-15910.9	PD	Global
13	Miocene AP anomaly	-0.588	0.02	-29.391	0	0.724	0.724	0	2875.21	2963.87	PD	Global	Miocene AP anomaly	0.138	0.034	4.028	0	0.943	-16006.9	-15910.9	PD	Global
14	MAT	0.647	0.009	75.577	0	0.724	0.724	0	2875.21	2963.87	PD	Global	MAT	0.318	0.024	13.189	0	0.943	-16006.9	-15910.9	PD	Global
15	AP	1.009	0.012	81.794	0	0.724	0.724	0	2875.21	2963.87	PD	Global	AP	0.671	0.023	29.094	0	0.943	-16006.9	-15910.9	PD	Global
16	Miocene MAT anomaly	0.27	0.016	16.906	0	0.724	0.724	0	2875.21	2963.87	PD	Global	Miocene MAT anomaly	0.068	0.024	2.837	0.005	0.943	-16006.9	-15910.9	PD	Global
17	LGM AP anomaly	1.153	0.035	33.012	0	0.724	0.724	0	2875.21	2963.87	PD	Global	LGM AP anomaly	0.194	0.037	5.233	0	0.943	-16006.9	-15910.9	PD	Global
18	LGM MAT anomaly	-0.189	0.009	-20.265	0	0.724	0.724	0	2875.21	2963.87	PD	Global	LGM MAT anomaly	-0.056	0.03	-1.853	0.064	0.943	-16006.9	-15910.9	PD	Global
19	IG AP anomaly	-0.508	0.033	-15.571	0	0.724	0.724	0	2875.21	2963.87	PD	Global	IG AP anomaly	-0.034	0.028	-1.222	0.222	0.943	-16006.9	-15910.9	PD	Global
20	IG MAT anomaly	0.112	0.016	7.203	0	0.724	0.724	0	2875.21	2963.87	PD	Global	IG MAT anomaly	0.003	0.014	0.233	0.816	0.943	-16006.9	-15910.9	PD	Global
21	Elevation range	0.364	0.028	13.215	0	0.621	0.619	0	1227.99	1294.46	FD	Afrotropic	Elevation range	0.212	0.023	9.137	0	0.902	-1325.77	-1253.75	FD	Afrotropic
22	HMc	0.095	0.024	4.028	0	0.621	0.619	0	1227.99	1294.46	FD	Afrotropic	HMc	0.178	0.03	6.009	0	0.902	-1325.77	-1253.75	FD	Afrotropic
23	Miocene AP anomaly	-0.007	0.043	-0.166	0.868	0.621	0.619	0	1227.99	1294.46	FD	Afrotropic	Miocene AP anomaly	-0.03	0.065	-0.465	0.642	0.902	-1325.77	-1253.75	FD	Afrotropic
24	MAT	-0.044	0.034	-1.291	0.197	0.621	0.619	0	1227.99	1294.46	FD	Afrotropic	MAT	-0.183	0.06	-3.03	0.002	0.902	-1325.77	-1253.75	FD	Afrotropic
25	AP	0.881	0.032	27.469	0	0.621	0.619	0	1227.99	1294.46	FD	Afrotropic	AP	0.633	0.062	10.168	0	0.902	-1325.77	-1253.75	FD	Afrotropic
26	Miocene MAT anomaly	0.079	0.049	1.607	0.108	0.621	0.619	0	1227.99	1294.46	FD	Afrotropic	Miocene MAT anomaly	-0.185	0.062	-2.993	0.003	0.902	-1325.77	-1253.75	FD	Afrotropic
27	LGM AP anomaly	0.339	0.058	5.833	0	0.621	0.619	0	1227.99	1294.46	FD	Afrotropic	LGM AP anomaly	0.161	0.061	2.616	0.009	0.902	-1325.77	-1253.75	FD	Afrotropic
28	LGM MAT anomaly	0.015	0.048	0.326	0.745	0.621	0.619	0	1227.99	1294.46	FD	Afrotropic	LGM MAT anomaly	0.128	0.053	2.411	0.016	0.902	-1325.77	-1253.75	FD	Afrotropic
29	IG AP anomaly	-0.609	0.058	-10.469	0	0.621	0.619	0	1227.99	1294.46	FD	Afrotropic	IG AP anomaly	-0.071	0.074	-0.959	0.338	0.902	-1325.77	-1253.75	FD	Afrotropic
30	IG MAT anomaly	0.096	0.052	1.84	0.066	0.621	0.619	0	1227.99	1294.46	FD	Afrotropic	IG MAT anomaly	-0.014	0.043	-0.329	0.742	0.902	-1325.77	-1253.75	FD	Afrotropic
31	Elevation range	0.361	0.026	13.834	0	0.636	0.634	0	1026.72	1093.19	PD	Afrotropic	Elevation range	0.224	0.023	9.629	0	0.896	-1325.6	-1253.58	PD	Afrotropic
32	HMc	0.111	0.022	4.995	0	0.636	0.634	0	1026.72	1093.19	PD	Afrotropic	HMc	0.183	0.029	6.231	0	0.896	-1325.6	-1253.58	PD	Afrotropic
33	Miocene AP anomaly	-0.049	0.041	-1.208	0.227	0.636	0.634	0	1026.72	1093.19	PD	Afrotropic	Miocene AP anomaly	-0.041	0.064	-0.648	0.517	0.896	-1325.6	-1253.58	PD	Afrotropic
34	MAT	-0.034	0.032	-1.047	0.295	0.636	0.634	0	1026.72	1093.19	PD	Afrotropic	MAT	-0.188	0.059	-3.17	0.002	0.896	-1325.6	-1253.58	PD	Afrotropic
35	AP	0.855	0.03	28.126	0	0.636	0.634	0	1026.72	1093.19	PD	Afrotropic	AP	0.657	0.06	10.933	0	0.896	-1325.6	-1253.58	PD	Afrotropic
36	Miocene MAT anomaly	0.046	0.046	0.988	0.323	0.636	0.634	0	1026.72	1093.19	PD	Afrotropic	Miocene MAT anomaly	-0.188	0.061	-3.083	0.002	0.896	-1325.6	-1253.58	PD	Afrotropic
37	LGM AP anomaly	0.342	0.055	6.223	0	0.636	0.634	0	1026.72	1093.19	PD	Afrotropic	LGM AP anomaly	0.161	0.061	2.641	0.008	0.896	-1325.6	-1253.58	PD	Afrotropic
38	LGM MAT anomaly	0.056	0.045	1.234	0.217	0.636	0.634	0	1026.72	1093.19	PD	Afrotropic	LGM MAT anomaly	0.144	0.053	2.719	0.007	0.896	-1325.6	-1253.58	PD	Afrotropic
39	IG AP anomaly	-0.512	0.055	-9.276	0	0.636	0.634	0	1026.72	1093.19	PD	Afrotropic	IG AP anomaly	-0.068	0.073	-0.925	0.355	0.896	-1325.6	-1253.58	PD	Afrotropic
40	IG MAT anomaly	0.137	0.049	2.777	0.006	0.636	0.634	0	1026.72	1093.19	PD	Afrotropic	IG MAT anomaly	-0.011	0.043	-0.268	0.789	0.896	-1325.6	-1253.58	PD	Afrotropic
41	Elevation range	0.212	0.028	7.678	0	0.644	0.639	0	-246.991	-190.582	FD	Australasia	Elevation range	0.177	0.023	7.671	0	0.883	-1153.03	-1091.92	FD	Australasia
42	HMc	0.224	0.022	10.144	0	0.644	0.639	0	-246.991	-190.582	FD	Australasia	HMc	0.164	0.026	6.31	0	0.883	-1153.03	-1091.92	FD	Australasia
43	Miocene AP anomaly	0.459	0.044	10.438	0	0.644	0.639	0	-246.991	-190.582	FD	Australasia	Miocene AP anomaly	0.286	0.053	5.352	0	0.883	-1153.03	-1091.92	FD	Australasia
44	MAT	-0.045	0.028	-1.622	0.105	0.644	0.639	0	-246.991	-190.582	FD	Australasia	MAT	-0.304	0.076	-4.003	0	0.883	-1153.03	-1091.92	FD	Australasia
45	AP	0.287	0.03	9.426	0	0.644	0.639	0	-246.991	-190.582	FD	Australasia	AP	0.129	0.057	2.249	0.025	0.883	-1153.03	-1091.92	FD	Australasia
46	Miocene MAT anomaly	0.025	0.036	0.71	0.478	0.644	0.639	0	-246.991	-190.582	FD	Australasia	Miocene MAT anomaly	-0.031	0.046	-0.659	0.51	0.883	-1153.03	-1091.92	FD	Australasia
47	LGM AP anomaly	0.167	0.065	2.591	0.01	0.644	0.639	0	-246.991	-190.582	FD	Australasia	LGM AP anomaly	-0.274	0.062	-4.391	0	0.883	-1153.03	-1091.92	FD	Australasia
48	LGM MAT anomaly	-0.158	0.032	-4.878	0	0.644	0.639	0	-246.991	-190.582	FD	Australasia	LGM MAT anomaly	0.054	0.048	1.128	0.259	0.883	-1153.03	-1091.92	FD	Australasia
49	IG AP anomaly	-0.693	0.049	-14.037	0	0.644	0.639	0	-246.991	-190.582	FD	Australasia	IG AP anomaly	0.026	0.036	0.733	0.464	0.883	-1153.03	-1091.92	FD	Australasia
50	IG MAT anomaly	0.051	0.032	1.609	0.108	0.644	0.639	0	-246.991	-190.582	FD	Australasia	IG MAT anomaly	-0.094	0.028	-3.33	0.001	0.883	-1153.03	-1091.92	FD	Australasia
51	Elevation range	0.245	0.03	8.158	0	0.676	0.672	0	-114.22	-57.811	PD	Australasia	Elevation range	0.185	0.025	7.489	0	0.898	-1053.62	-992.512	PD	Australasia
52	HMc	0.248	0.024	10.316	0	0.676	0.672	0	-114.22	-57.811	PD	Australasia	HMc	0.169	0.027	6.163	0	0.898	-1053.62	-992.512	PD	Australasia
53	Miocene AP anomaly	0.514	0.048	10.775	0	0.676	0.672	0	-114.22	-57.811	PD	Australasia	Miocene AP anomaly	0.339	0.056	6.04	0	0.898	-1053.62	-992.512	PD	Australasia
54	MAT	-0.029	0.03	-0.966	0.334	0.676	0.672	0	-114.22	-57.811	PD	Australasia	MAT	-0.282	0.077	-3.666	0	0.898	-1053.62	-992.512	PD	Australasia
55	AP	0.356	0.033	10.747	0	0.676	0.672	0	-114.22	-57.811	PD	Australasia	AP	0.177	0.057	3.092	0.002	0.898	-1053.62	-992.512	PD	Australasia
56	Miocene MAT anomaly	0.043	0.039	1.11	0.267	0.676	0.672	0	-114.22	-57.811	PD	Australasia	Miocene MAT anomaly	-0.017	0.048	-0.355	0.723	0.898	-1053.62	-992.512	PD	Australasia
57	LGM AP anomaly	0.113	0.07	1.616	0.107	0.676	0.672	0	-114.22	-57.811	PD	Australasia	LGM AP anomaly	-0.276	0.067	-4.139	0	0.898	-1053.62	-992.512	PD	Australasia
58	LGM MAT anomaly	-0.127	0.035	-3.611	0	0.676	0.672	0	-114.22	-57.811	PD	Australasia	LGM MAT anomaly	0.005	0.051	0.104	0.918	0.898	-1053.62	-992.512	PD	Australasia
59	IG AP anomaly	-0.683	0.054	-12.733	0	0.676	0.672	0	-114.22	-57.811	PD	Australasia	IG AP anomaly	-0.002	0.038	-0.046	0.963	0.898	-1053.62	-992.512	PD	Australasia
60	IG MAT anomaly	0.017	0.035	0.479	0.632	0.676	0.672	0	-114.22	-57.811	PD	Australasia	IG MAT anomaly	-0.098	0.03	-3.243	0.001	0.898	-1053.62	-992.512	PD	Australasia
61	Elevation range	0.429	0.057	7.525	0	0.495	0.489	0	997.803	1055.04	FD	Indo-Malay	Elevation range	0.376	0.047	8.061	0	0.796	210.571	272.577	FD	Indo-Malay
62	HMc	0.198	0.045	4.429	0	0.495	0.489	0	997.803	1055.04	FD	Indo-Malay	HMc	0.351	0.07	5.003	0	0.796	210.571	272.577	FD	Indo-Malay
63	Miocene AP anomaly	-0.43	0.077	-5.566	0	0.495	0.489	0	997.803	1055.04	FD	Indo-Malay	Miocene AP anomaly	0.065	0.14	0.463	0.643	0.796	210.571	272.577	FD	Indo-Malay
64	MAT	-0.593	0.065	-9.091	0	0.495	0.489	0	997.803	1055.04	FD	Indo-Malay	MAT	-0.323	0.149	-2.171	0.03	0.796	210.571	272.577	FD	Indo-Malay
65	AP	0.846	0.052	16.155	0	0.495	0.489	0	997.803	1055.04	FD	Indo-Malay	AP	0.773	0.113	6.825	0	0.796	210.571	272.577	FD	Indo-Malay
66	Miocene MAT anomaly	0.059	0.084	0.703	0.482	0.495	0.489	0	997.803	1055.04	FD	Indo-Malay	Miocene MAT anomaly	-0.107	0.133	-0.805	0.421	0.796	210.571	272.577	FD	Indo-Malay
67	LGM AP anomaly	0.561	0.09	6.254	0	0.495	0.489	0	997.803	1055.04	FD	Indo-Malay	LGM AP anomaly	0.341	0.085	4.005	0	0.796	210.571	272.577	FD	Indo-Malay
68	LGM MAT anomaly	0.182	0.104	1.754	0.08	0.495	0.489	0	997.803	1055.04	FD	Indo-Malay	LGM MAT anomaly	-0.192	0.147	-1.306	0.192	0.796	210.571	272.577	FD	Indo-Malay
69	IG AP anomaly	-0.86	0.086	-9.995	0	0.495	0.489	0	997.803	1055.04	FD	Indo-Malay	IG AP anomaly	-0.148	0.094	-1.576	0.115	0.796	210.571	272.577	FD	Indo-Malay
70	IG MAT anomaly	0.29	0.079	3.696	0	0.495	0.489	0	997.803	1055.04	FD	Indo-Malay	IG MAT anomaly	0.042	0.064	0.656	0.512	0.796	210.571	272.577	FD	Indo-Malay
71	Elevation range	0.436	0.056	7.815	0	0.506	0.5	0	960.321	1017.56	PD	Indo-Malay	Elevation range	0.397	0.048	8.354	0	0.785	239.779	301.784	PD	Indo-Malay
72	HMc	0.182	0.044	4.154	0	0.506	0.5	0	960.321	1017.56	PD	Indo-Malay	HMc	0.333	0.07	4.733	0	0.785	239.779	301.784	PD	Indo-Malay
73	Miocene AP anomaly	-0.465	0.076	-6.149	0	0.506	0.5	0	960.321	1017.56	PD	Indo-Malay	Miocene AP anomaly	0.007	0.14	0.05	0.96	0.785	239.779	301.784	PD	Indo-Malay
74	MAT	-0.526	0.064	-8.244	0	0.506	0.5	0	960.321	1017.56	PD	Indo-Malay	MAT	-0.278	0.146	-1.908	0.056	0.785	239.779	301.784	PD	Indo-Malay
75	AP	0.861	0.051	16.812	0	0.506	0.5	0	960.321	1017.56	PD	Indo-Malay	AP	0.794	0.112	7.079	0	0.785	239.779	301.784	PD	Indo-Malay
76	Miocene MAT anomaly	0.064	0.083	0.769	0.442	0.506	0.5	0	960.321	1017.56	PD	Indo-Malay	Miocene MAT anomaly	-0.056	0.132	-0.428	0.668	0.785	239.779	301.784	PD	Indo-Malay
77	LGM AP anomaly	0.554	0.088	6.308	0	0.506	0.5	0	960.321	1017.56	PD	Indo-Malay	LGM AP anomaly	0.361	0.086	4.186	0	0.785	239.779	301.784	PD	Indo-Malay
78	LGM MAT anomaly	0.147	0.102	1.444	0.149	0.506	0.5	0	960.321	1017.56	PD	Indo-Malay	LGM MAT anomaly	-0.169	0.148	-1.141	0.254	0.785	239.779	301.784	PD	Indo-Malay
79	IG AP anomaly	-0.811	0.084	-9.633	0	0.506	0.5	0	960.321	1017.56	PD	Indo-Malay	IG AP anomaly	-0.153	0.095	-1.616	0.106	0.785	239.779	301.784	PD	Indo-Malay
80	IG MAT anomaly	0.26	0.077	3.378	0.001	0.506	0.5	0	960.321	1017.56	PD	Indo-Malay	IG MAT anomaly	0.021	0.066	0.322	0.747	0.785	239.779	301.784	PD	Indo-Malay
81	Elevation range	0.165	0.015	11.314	0	0.846	0.846	0	-1720.7	-1650.79	FD	Nearctic	Elevation range	0.095	0.013	7.371	0	0.97	-5793.79	-5718.06	FD	Nearctic
82	HMc	0.202	0.01	19.417	0	0.846	0.846	0	-1720.7	-1650.79	FD	Nearctic	HMc	0.119	0.012	9.542	0	0.97	-5793.79	-5718.06	FD	Nearctic
83	Miocene AP anomaly	0.002	0.02	0.087	0.931	0.846	0.846	0	-1720.7	-1650.79	FD	Nearctic	Miocene AP anomaly	0.155	0.036	4.316	0	0.97	-5793.79	-5718.06	FD	Nearctic
84	MAT	0.695	0.016	44.055	0	0.846	0.846	0	-1720.7	-1650.79	FD	Nearctic	MAT	0.581	0.036	16.104	0	0.97	-5793.79	-5718.06	FD	Nearctic
85	AP	0.133	0.013	10.154	0	0.846	0.846	0	-1720.7	-1650.79	FD	Nearctic	AP	0.147	0.026	5.628	0	0.97	-5793.79	-5718.06	FD	Nearctic
86	Miocene MAT anomaly	0.071	0.015	4.555	0	0.846	0.846	0	-1720.7	-1650.79	FD	Nearctic	Miocene MAT anomaly	0.152	0.022	6.804	0	0.97	-5793.79	-5718.06	FD	Nearctic
87	LGM AP anomaly	0.001	0.035	0.035	0.972	0.846	0.846	0	-1720.7	-1650.79	FD	Nearctic	LGM AP anomaly	-0.083	0.043	-1.945	0.052	0.97	-5793.79	-5718.06	FD	Nearctic
88	LGM MAT anomaly	-0.03	0.01	-2.977	0.003	0.846	0.846	0	-1720.7	-1650.79	FD	Nearctic	LGM MAT anomaly	0.028	0.027	1.046	0.296	0.97	-5793.79	-5718.06	FD	Nearctic
89	IG AP anomaly	-0.032	0.064	-0.501	0.616	0.846	0.846	0	-1720.7	-1650.79	FD	Nearctic	IG AP anomaly	-0.187	0.049	-3.793	0	0.97	-5793.79	-5718.06	FD	Nearctic
90	IG MAT anomaly	0.202	0.026	7.648	0	0.846	0.846	0	-1720.7	-1650.79	FD	Nearctic	IG MAT anomaly	-0.021	0.022	-0.942	0.346	0.97	-5793.79	-5718.06	FD	Nearctic
91	Elevation range	0.139	0.013	10.583	0	0.862	0.862	0	-2236.28	-2166.37	PD	Nearctic	Elevation range	0.083	0.014	5.97	0	0.962	-5456.61	-5380.88	PD	Nearctic
92	HMc	0.173	0.009	18.439	0	0.862	0.862	0	-2236.28	-2166.37	PD	Nearctic	HMc	0.106	0.013	8.068	0	0.962	-5456.61	-5380.88	PD	Nearctic
93	Miocene AP anomaly	0.031	0.018	1.737	0.082	0.862	0.862	0	-2236.28	-2166.37	PD	Nearctic	Miocene AP anomaly	0.168	0.036	4.684	0	0.962	-5456.61	-5380.88	PD	Nearctic
94	MAT	0.697	0.014	48.971	0	0.862	0.862	0	-2236.28	-2166.37	PD	Nearctic	MAT	0.689	0.033	20.821	0	0.962	-5456.61	-5380.88	PD	Nearctic
95	AP	0.125	0.012	10.601	0	0.862	0.862	0	-2236.28	-2166.37	PD	Nearctic	AP	0.154	0.026	6.012	0	0.962	-5456.61	-5380.88	PD	Nearctic
96	Miocene MAT anomaly	0.047	0.014	3.39	0.001	0.862	0.862	0	-2236.28	-2166.37	PD	Nearctic	Miocene MAT anomaly	0.172	0.022	7.663	0	0.962	-5456.61	-5380.88	PD	Nearctic
97	LGM AP anomaly	-0.065	0.031	-2.061	0.039	0.862	0.862	0	-2236.28	-2166.37	PD	Nearctic	LGM AP anomaly	-0.128	0.045	-2.851	0.004	0.962	-5456.61	-5380.88	PD	Nearctic
98	LGM MAT anomaly	-0.012	0.009	-1.266	0.206	0.862	0.862	0	-2236.28	-2166.37	PD	Nearctic	LGM MAT anomaly	0.012	0.024	0.501	0.616	0.962	-5456.61	-5380.88	PD	Nearctic
99	IG AP anomaly	0.068	0.058	1.17	0.242	0.862	0.862	0	-2236.28	-2166.37	PD	Nearctic	IG AP anomaly	-0.127	0.052	-2.431	0.015	0.962	-5456.61	-5380.88	PD	Nearctic
100	IG MAT anomaly	0.163	0.024	6.851	0	0.862	0.862	0	-2236.28	-2166.37	PD	Nearctic	IG MAT anomaly	-0.041	0.023	-1.739	0.082	0.962	-5456.61	-5380.88	PD	Nearctic
101	Elevation range	0.319	0.012	27.35	0	0.866	0.865	0	-1078.65	-1013.62	FD	Neotropic	Elevation range	0.135	0.012	10.855	0	0.961	-2971.28	-2900.83	FD	Neotropic
102	HMc	0.046	0.011	4.034	0	0.866	0.865	0	-1078.65	-1013.62	FD	Neotropic	HMc	0.097	0.019	5.039	0	0.961	-2971.28	-2900.83	FD	Neotropic
103	Miocene AP anomaly	0.183	0.024	7.57	0	0.866	0.865	0	-1078.65	-1013.62	FD	Neotropic	Miocene AP anomaly	0.122	0.044	2.782	0.005	0.961	-2971.28	-2900.83	FD	Neotropic
104	MAT	0.769	0.016	48.979	0	0.866	0.865	0	-1078.65	-1013.62	FD	Neotropic	MAT	0.113	0.044	2.544	0.011	0.961	-2971.28	-2900.83	FD	Neotropic
105	AP	0.796	0.025	32.273	0	0.866	0.865	0	-1078.65	-1013.62	FD	Neotropic	AP	0.518	0.046	11.29	0	0.961	-2971.28	-2900.83	FD	Neotropic
106	Miocene MAT anomaly	0.315	0.019	16.446	0	0.866	0.865	0	-1078.65	-1013.62	FD	Neotropic	Miocene MAT anomaly	-0.057	0.048	-1.189	0.234	0.961	-2971.28	-2900.83	FD	Neotropic
107	LGM AP anomaly	0.364	0.038	9.485	0	0.866	0.865	0	-1078.65	-1013.62	FD	Neotropic	LGM AP anomaly	0.126	0.045	2.826	0.005	0.961	-2971.28	-2900.83	FD	Neotropic
108	LGM MAT anomaly	-0.12	0.028	-4.297	0	0.866	0.865	0	-1078.65	-1013.62	FD	Neotropic	LGM MAT anomaly	-0.075	0.041	-1.834	0.067	0.961	-2971.28	-2900.83	FD	Neotropic
109	IG AP anomaly	-0.046	0.043	-1.061	0.289	0.866	0.865	0	-1078.65	-1013.62	FD	Neotropic	IG AP anomaly	-0.037	0.038	-0.96	0.337	0.961	-2971.28	-2900.83	FD	Neotropic
110	IG MAT anomaly	0.03	0.021	1.397	0.163	0.866	0.865	0	-1078.65	-1013.62	FD	Neotropic	IG MAT anomaly	0.029	0.021	1.416	0.157	0.961	-2971.28	-2900.83	FD	Neotropic
111	Elevation range	0.319	0.012	27.35	0	0.866	0.865	0	-1078.65	-1013.62	PD	Neotropic	Elevation range	0.136	0.013	10.87	0	0.956	-2940.95	-2870.5	PD	Neotropic
112	HMc	0.046	0.011	4.034	0	0.866	0.865	0	-1078.65	-1013.62	PD	Neotropic	HMc	0.096	0.019	4.934	0	0.956	-2940.95	-2870.5	PD	Neotropic
113	Miocene AP anomaly	0.183	0.024	7.57	0	0.866	0.865	0	-1078.65	-1013.62	PD	Neotropic	Miocene AP anomaly	0.13	0.044	2.939	0.003	0.956	-2940.95	-2870.5	PD	Neotropic
114	MAT	0.769	0.016	48.979	0	0.866	0.865	0	-1078.65	-1013.62	PD	Neotropic	MAT	0.132	0.044	2.993	0.003	0.956	-2940.95	-2870.5	PD	Neotropic
115	AP	0.796	0.025	32.273	0	0.866	0.865	0	-1078.65	-1013.62	PD	Neotropic	AP	0.533	0.046	11.561	0	0.956	-2940.95	-2870.5	PD	Neotropic
116	Miocene MAT anomaly	0.315	0.019	16.446	0	0.866	0.865	0	-1078.65	-1013.62	PD	Neotropic	Miocene MAT anomaly	-0.011	0.048	-0.224	0.822	0.956	-2940.95	-2870.5	PD	Neotropic
117	LGM AP anomaly	0.364	0.038	9.485	0	0.866	0.865	0	-1078.65	-1013.62	PD	Neotropic	LGM AP anomaly	0.134	0.045	2.974	0.003	0.956	-2940.95	-2870.5	PD	Neotropic
118	LGM MAT anomaly	-0.12	0.028	-4.297	0	0.866	0.865	0	-1078.65	-1013.62	PD	Neotropic	LGM MAT anomaly	-0.069	0.041	-1.689	0.091	0.956	-2940.95	-2870.5	PD	Neotropic
119	IG AP anomaly	-0.046	0.043	-1.061	0.289	0.866	0.865	0	-1078.65	-1013.62	PD	Neotropic	IG AP anomaly	-0.052	0.039	-1.362	0.173	0.956	-2940.95	-2870.5	PD	Neotropic
120	IG MAT anomaly	0.03	0.021	1.397	0.163	0.866	0.865	0	-1078.65	-1013.62	PD	Neotropic	IG MAT anomaly	0.016	0.021	0.762	0.446	0.956	-2940.95	-2870.5	PD	Neotropic
121	Elevation range	0.298	0.017	17.964	0	0.706	0.705	0	527.666	603.817	FD	Palearctic	Elevation range	0.259	0.021	12.185	0	0.904	-4171.52	-4089.03	FD	Palearctic
122	HMc	0.231	0.014	16.099	0	0.706	0.705	0	527.666	603.817	FD	Palearctic	HMc	0.182	0.018	10.103	0	0.904	-4171.52	-4089.03	FD	Palearctic
123	Miocene AP anomaly	0.013	0.019	0.697	0.486	0.706	0.705	0	527.666	603.817	FD	Palearctic	Miocene AP anomaly	-0.052	0.034	-1.525	0.127	0.904	-4171.52	-4089.03	FD	Palearctic
124	MAT	0.392	0.019	20.537	0	0.706	0.705	0	527.666	603.817	FD	Palearctic	MAT	0.475	0.039	12.188	0	0.904	-4171.52	-4089.03	FD	Palearctic
125	AP	1.115	0.027	41.578	0	0.706	0.705	0	527.666	603.817	FD	Palearctic	AP	0.683	0.042	16.125	0	0.904	-4171.52	-4089.03	FD	Palearctic
126	Miocene MAT anomaly	0.003	0.023	0.151	0.88	0.706	0.705	0	527.666	603.817	FD	Palearctic	Miocene MAT anomaly	0.101	0.035	2.903	0.004	0.904	-4171.52	-4089.03	FD	Palearctic
127	LGM AP anomaly	0.795	0.038	20.901	0	0.706	0.705	0	527.666	603.817	FD	Palearctic	LGM AP anomaly	0.218	0.053	4.122	0	0.904	-4171.52	-4089.03	FD	Palearctic
128	LGM MAT anomaly	-0.266	0.014	-18.577	0	0.706	0.705	0	527.666	603.817	FD	Palearctic	LGM MAT anomaly	-0.281	0.041	-6.809	0	0.904	-4171.52	-4089.03	FD	Palearctic
129	IG AP anomaly	-0.116	0.037	-3.143	0.002	0.706	0.705	0	527.666	603.817	FD	Palearctic	IG AP anomaly	-0.038	0.04	-0.945	0.345	0.904	-4171.52	-4089.03	FD	Palearctic
130	IG MAT anomaly	-0.047	0.023	-2.077	0.038	0.706	0.705	0	527.666	603.817	FD	Palearctic	IG MAT anomaly	-0.044	0.023	-1.907	0.057	0.904	-4171.52	-4089.03	FD	Palearctic
131	Elevation range	0.226	0.016	14.031	0	0.727	0.727	0	276.597	352.748	PD	Palearctic	Elevation range	0.251	0.023	10.979	0	0.887	-3429.69	-3347.2	PD	Palearctic
132	HMc	0.237	0.014	17.024	0	0.727	0.727	0	276.597	352.748	PD	Palearctic	HMc	0.207	0.019	10.769	0	0.887	-3429.69	-3347.2	PD	Palearctic
133	Miocene AP anomaly	0.065	0.018	3.581	0	0.727	0.727	0	276.597	352.748	PD	Palearctic	Miocene AP anomaly	0.012	0.035	0.338	0.735	0.887	-3429.69	-3347.2	PD	Palearctic
134	MAT	0.424	0.019	22.864	0	0.727	0.727	0	276.597	352.748	PD	Palearctic	MAT	0.488	0.039	12.665	0	0.887	-3429.69	-3347.2	PD	Palearctic
135	AP	1.182	0.026	45.406	0	0.727	0.727	0	276.597	352.748	PD	Palearctic	AP	0.787	0.044	17.864	0	0.887	-3429.69	-3347.2	PD	Palearctic
136	Miocene MAT anomaly	0.019	0.022	0.885	0.376	0.727	0.727	0	276.597	352.748	PD	Palearctic	Miocene MAT anomaly	0.095	0.036	2.647	0.008	0.887	-3429.69	-3347.2	PD	Palearctic
137	LGM AP anomaly	0.603	0.037	16.347	0	0.727	0.727	0	276.597	352.748	PD	Palearctic	LGM AP anomaly	0.202	0.056	3.577	0	0.887	-3429.69	-3347.2	PD	Palearctic
138	LGM MAT anomaly	-0.255	0.014	-18.329	0	0.727	0.727	0	276.597	352.748	PD	Palearctic	LGM MAT anomaly	-0.284	0.039	-7.254	0	0.887	-3429.69	-3347.2	PD	Palearctic
139	IG AP anomaly	-0.084	0.036	-2.339	0.019	0.727	0.727	0	276.597	352.748	PD	Palearctic	IG AP anomaly	-0.044	0.043	-1.017	0.309	0.887	-3429.69	-3347.2	PD	Palearctic
140	IG MAT anomaly	-0.094	0.022	-4.304	0	0.727	0.727	0	276.597	352.748	PD	Palearctic	IG MAT anomaly	-0.036	0.025	-1.441	0.15	0.887	-3429.69	-3347.2	PD	Palearctic
