## Supplementary material for "Paleoclimate and current climate collectively shape the phylogenetic and functional diversity of trees worldwide": Supplemantary material: Table S3

### Sheet: lm_sar_fd_pd_resid_model_result
	Variable	Estimate	SE	t.value	P	R2	AdjR2	lm.P	AIC	BIC	region	Variable	Estimate	SE	z value	Pr(>|z|)	R2	AIC	BIC	region
1	Elevation range	0.079	0.01	7.578	0	0.115	0.114	0	2825.46	2914.12	Global	Elevation range	-0.021	0.015	-1.447	0.148	0.608	-6894.6	-6798.55	Global
2	HMc	-0.099	0.005	-17.978	0	0.115	0.114	0	2825.46	2914.12	Global	HMc	-0.054	0.011	-4.759	0	0.608	-6894.6	-6798.55	Global
3	Miocene AP anomaly	-0.063	0.02	-3.17	0.002	0.115	0.114	0	2825.46	2914.12	Global	Miocene AP anomaly	-0.097	0.041	-2.386	0.017	0.608	-6894.6	-6798.55	Global
4	MAT	0.093	0.009	10.886	0	0.115	0.114	0	2825.46	2914.12	Global	MAT	0.03	0.021	1.385	0.166	0.608	-6894.6	-6798.55	Global
5	AP	-0.041	0.012	-3.364	0.001	0.115	0.114	0	2825.46	2914.12	Global	AP	-0.146	0.026	-5.552	0	0.608	-6894.6	-6798.55	Global
6	Miocene MAT anomaly	0.116	0.016	7.24	0	0.115	0.114	0	2825.46	2914.12	Global	Miocene MAT anomaly	0.029	0.028	1.028	0.304	0.608	-6894.6	-6798.55	Global
7	LGM AP anomaly	0.52	0.035	14.922	0	0.115	0.114	0	2825.46	2914.12	Global	LGM AP anomaly	0.127	0.05	2.52	0.012	0.608	-6894.6	-6798.55	Global
8	LGM MAT anomaly	-0.208	0.009	-22.391	0	0.115	0.114	0	2825.46	2914.12	Global	LGM MAT anomaly	-0.13	0.025	-5.096	0	0.608	-6894.6	-6798.55	Global
9	IG AP anomaly	-0.13	0.033	-4.009	0	0.115	0.114	0	2825.46	2914.12	Global	IG AP anomaly	-0.048	0.04	-1.197	0.231	0.608	-6894.6	-6798.55	Global
10	IG MAT anomaly	0.091	0.016	5.816	0	0.115	0.114	0	2825.46	2914.12	Global	IG MAT anomaly	0.023	0.019	1.2	0.23	0.608	-6894.6	-6798.55	Global
11	Elevation range	-0.055	0.018	-3.064	0.002	0.168	0.164	0	-376.335	-309.861	Afrotropic	Elevation range	-0.084	0.023	-3.604	0	0.423	-1060.11	-988.093	Afrotropic
12	HMc	-0.091	0.015	-5.921	0	0.168	0.164	0	-376.335	-309.861	Afrotropic	HMc	-0.08	0.025	-3.212	0.001	0.423	-1060.11	-988.093	Afrotropic
13	Miocene AP anomaly	0.188	0.028	6.663	0	0.168	0.164	0	-376.335	-309.861	Afrotropic	Miocene AP anomaly	0.103	0.047	2.191	0.028	0.423	-1060.11	-988.093	Afrotropic
14	MAT	-0.036	0.022	-1.652	0.099	0.168	0.164	0	-376.335	-309.861	Afrotropic	MAT	0.007	0.041	0.166	0.868	0.423	-1060.11	-988.093	Afrotropic
15	AP	-0.049	0.021	-2.337	0.02	0.168	0.164	0	-376.335	-309.861	Afrotropic	AP	-0.066	0.039	-1.711	0.087	0.423	-1060.11	-988.093	Afrotropic
16	Miocene MAT anomaly	0.13	0.032	4.074	0	0.168	0.164	0	-376.335	-309.861	Afrotropic	Miocene MAT anomaly	0.053	0.049	1.077	0.281	0.423	-1060.11	-988.093	Afrotropic
17	LGM AP anomaly	-0.079	0.038	-2.096	0.036	0.168	0.164	0	-376.335	-309.861	Afrotropic	LGM AP anomaly	0.002	0.053	0.033	0.974	0.423	-1060.11	-988.093	Afrotropic
18	LGM MAT anomaly	-0.18	0.031	-5.793	0	0.168	0.164	0	-376.335	-309.861	Afrotropic	LGM MAT anomaly	-0.149	0.047	-3.158	0.002	0.423	-1060.11	-988.093	Afrotropic
19	IG AP anomaly	-0.317	0.038	-8.35	0	0.168	0.164	0	-376.335	-309.861	Afrotropic	IG AP anomaly	-0.15	0.061	-2.45	0.014	0.423	-1060.11	-988.093	Afrotropic
20	IG MAT anomaly	-0.2	0.034	-5.876	0	0.168	0.164	0	-376.335	-309.861	Afrotropic	IG MAT anomaly	-0.055	0.043	-1.263	0.207	0.423	-1060.11	-988.093	Afrotropic
21	Elevation range	-0.051	0.038	-1.313	0.19	0.242	0.232	0	291.289	347.698	Australasia	Elevation range	0.021	0.033	0.643	0.52	0.742	-582.263	-521.153	Australasia
22	HMc	-0.008	0.031	-0.265	0.791	0.242	0.232	0	291.289	347.698	Australasia	HMc	-0.01	0.036	-0.28	0.779	0.742	-582.263	-521.153	Australasia
23	Miocene AP anomaly	-0.048	0.061	-0.781	0.435	0.242	0.232	0	291.289	347.698	Australasia	Miocene AP anomaly	-0.152	0.073	-2.101	0.036	0.742	-582.263	-521.153	Australasia
24	MAT	-0.083	0.039	-2.129	0.034	0.242	0.232	0	291.289	347.698	Australasia	MAT	-0.077	0.085	-0.904	0.366	0.742	-582.263	-521.153	Australasia
25	AP	-0.167	0.042	-3.933	0	0.242	0.232	0	291.289	347.698	Australasia	AP	-0.274	0.064	-4.282	0	0.742	-582.263	-521.153	Australasia
26	Miocene MAT anomaly	-0.062	0.049	-1.251	0.211	0.242	0.232	0	291.289	347.698	Australasia	Miocene MAT anomaly	-0.022	0.06	-0.376	0.707	0.742	-582.263	-521.153	Australasia
27	LGM AP anomaly	0.285	0.09	3.168	0.002	0.242	0.232	0	291.289	347.698	Australasia	LGM AP anomaly	-0.026	0.09	-0.295	0.768	0.742	-582.263	-521.153	Australasia
28	LGM MAT anomaly	-0.187	0.045	-4.159	0	0.242	0.232	0	291.289	347.698	Australasia	LGM MAT anomaly	0.124	0.064	1.945	0.052	0.742	-582.263	-521.153	Australasia
29	IG AP anomaly	-0.312	0.069	-4.529	0	0.242	0.232	0	291.289	347.698	Australasia	IG AP anomaly	0.103	0.052	1.991	0.046	0.742	-582.263	-521.153	Australasia
30	IG MAT anomaly	0.162	0.044	3.633	0	0.242	0.232	0	291.289	347.698	Australasia	IG MAT anomaly	0.006	0.04	0.148	0.882	0.742	-582.263	-521.153	Australasia
31	Elevation range	-0.077	0.035	-2.205	0.028	0.176	0.167	0	148.419	205.655	Indo-Malay	Elevation range	-0.116	0.039	-3.007	0.003	0.374	-89.105	-27.1	Indo-Malay
32	HMc	0.061	0.028	2.209	0.027	0.176	0.167	0	148.419	205.655	Indo-Malay	HMc	0.049	0.044	1.113	0.266	0.374	-89.105	-27.1	Indo-Malay
33	Miocene AP anomaly	0.215	0.047	4.537	0	0.176	0.167	0	148.419	205.655	Indo-Malay	Miocene AP anomaly	0.184	0.08	2.292	0.022	0.374	-89.105	-27.1	Indo-Malay
34	MAT	-0.271	0.04	-6.776	0	0.176	0.167	0	148.419	205.655	Indo-Malay	MAT	-0.211	0.071	-2.953	0.003	0.374	-89.105	-27.1	Indo-Malay
35	AP	-0.161	0.032	-5.005	0	0.176	0.167	0	148.419	205.655	Indo-Malay	AP	-0.172	0.058	-2.971	0.003	0.374	-89.105	-27.1	Indo-Malay
36	Miocene MAT anomaly	-0.027	0.052	-0.514	0.607	0.176	0.167	0	148.419	205.655	Indo-Malay	Miocene MAT anomaly	-0.074	0.076	-0.975	0.33	0.374	-89.105	-27.1	Indo-Malay
37	LGM AP anomaly	-0.02	0.055	-0.356	0.722	0.176	0.167	0	148.419	205.655	Indo-Malay	LGM AP anomaly	-0.055	0.065	-0.846	0.398	0.374	-89.105	-27.1	Indo-Malay
38	LGM MAT anomaly	0.157	0.064	2.466	0.014	0.176	0.167	0	148.419	205.655	Indo-Malay	LGM MAT anomaly	0.046	0.095	0.482	0.629	0.374	-89.105	-27.1	Indo-Malay
39	IG AP anomaly	-0.156	0.053	-2.954	0.003	0.176	0.167	0	148.419	205.655	Indo-Malay	IG AP anomaly	-0.076	0.069	-1.102	0.27	0.374	-89.105	-27.1	Indo-Malay
40	IG MAT anomaly	0.123	0.048	2.542	0.011	0.176	0.167	0	148.419	205.655	Indo-Malay	IG MAT anomaly	0.101	0.053	1.9	0.057	0.374	-89.105	-27.1	Indo-Malay
41	Elevation range	0.101	0.023	4.448	0	0.084	0.08	0	507.735	577.648	Nearctic	Elevation range	0.065	0.031	2.056	0.04	0.526	-1137.99	-1062.25	Nearctic
42	HMc	0.111	0.016	6.872	0	0.084	0.08	0	507.735	577.648	Nearctic	HMc	0.087	0.028	3.159	0.002	0.526	-1137.99	-1062.25	Nearctic
43	Miocene AP anomaly	-0.142	0.031	-4.547	0	0.084	0.08	0	507.735	577.648	Nearctic	Miocene AP anomaly	-0.047	0.064	-0.733	0.463	0.526	-1137.99	-1062.25	Nearctic
44	MAT	-0.102	0.025	-4.151	0	0.084	0.08	0	507.735	577.648	Nearctic	MAT	-0.088	0.054	-1.633	0.102	0.526	-1137.99	-1062.25	Nearctic
45	AP	0.019	0.02	0.943	0.346	0.084	0.08	0	507.735	577.648	Nearctic	AP	0.01	0.045	0.224	0.823	0.526	-1137.99	-1062.25	Nearctic
46	Miocene MAT anomaly	0.101	0.024	4.199	0	0.084	0.08	0	507.735	577.648	Nearctic	Miocene MAT anomaly	0.038	0.044	0.86	0.39	0.526	-1137.99	-1062.25	Nearctic
47	LGM AP anomaly	0.316	0.054	5.804	0	0.084	0.08	0	507.735	577.648	Nearctic	LGM AP anomaly	0.266	0.093	2.851	0.004	0.526	-1137.99	-1062.25	Nearctic
48	LGM MAT anomaly	-0.086	0.016	-5.373	0	0.084	0.08	0	507.735	577.648	Nearctic	LGM MAT anomaly	-0.059	0.037	-1.575	0.115	0.526	-1137.99	-1062.25	Nearctic
49	IG AP anomaly	-0.476	0.101	-4.73	0	0.084	0.08	0	507.735	577.648	Nearctic	IG AP anomaly	-0.413	0.117	-3.526	0	0.526	-1137.99	-1062.25	Nearctic
50	IG MAT anomaly	0.158	0.041	3.846	0	0.084	0.08	0	507.735	577.648	Nearctic	IG MAT anomaly	0.108	0.053	2.033	0.042	0.526	-1137.99	-1062.25	Nearctic
51	Elevation range	-0.101	0.013	-8.012	0	0.352	0.348	0	-834.536	-769.511	Neotropic	Elevation range	-0.063	0.018	-3.503	0	0.583	-1566.28	-1495.84	Neotropic
52	HMc	-0.156	0.012	-12.793	0	0.352	0.348	0	-834.536	-769.511	Neotropic	HMc	-0.106	0.023	-4.603	0	0.583	-1566.28	-1495.84	Neotropic
53	Miocene AP anomaly	-0.064	0.026	-2.47	0.014	0.352	0.348	0	-834.536	-769.511	Neotropic	Miocene AP anomaly	-0.067	0.051	-1.315	0.189	0.583	-1566.28	-1495.84	Neotropic
54	MAT	0.169	0.017	9.982	0	0.352	0.348	0	-834.536	-769.511	Neotropic	MAT	0.133	0.036	3.711	0	0.583	-1566.28	-1495.84	Neotropic
55	AP	-0.174	0.027	-6.555	0	0.352	0.348	0	-834.536	-769.511	Neotropic	AP	-0.119	0.051	-2.327	0.051	0.583	-1566.28	-1495.84	Neotropic
56	Miocene MAT anomaly	-0.066	0.021	-3.213	0.001	0.352	0.348	0	-834.536	-769.511	Neotropic	Miocene MAT anomaly	-0.08	0.042	-1.896	0.058	0.583	-1566.28	-1495.84	Neotropic
57	LGM AP anomaly	-0.221	0.041	-5.357	0	0.352	0.348	0	-834.536	-769.511	Neotropic	LGM AP anomaly	-0.053	0.061	-0.869	0.385	0.583	-1566.28	-1495.84	Neotropic
58	LGM MAT anomaly	-0.022	0.03	-0.745	0.456	0.352	0.348	0	-834.536	-769.511	Neotropic	LGM MAT anomaly	-0.081	0.052	-1.557	0.119	0.583	-1566.28	-1495.84	Neotropic
59	IG AP anomaly	0.296	0.047	6.361	0	0.352	0.348	0	-834.536	-769.511	Neotropic	IG AP anomaly	0.131	0.056	2.336	0.019	0.583	-1566.28	-1495.84	Neotropic
60	IG MAT anomaly	-0.101	0.023	-4.419	0	0.352	0.348	0	-834.536	-769.511	Neotropic	IG MAT anomaly	0.031	0.03	1.043	0.297	0.583	-1566.28	-1495.84	Neotropic
61	Elevation range	0.253	0.02	12.967	0	0.17	0.168	0	1898.62	1974.77	Palearctic	Elevation range	0.085	0.03	2.834	0.005	0.542	-600.977	-518.48	Palearctic
62	HMc	-0.022	0.017	-1.316	0.188	0.17	0.168	0	1898.62	1974.77	Palearctic	HMc	-0.068	0.025	-2.679	0.007	0.542	-600.977	-518.48	Palearctic
63	Miocene AP anomaly	-0.183	0.022	-8.324	0	0.17	0.168	0	1898.62	1974.77	Palearctic	Miocene AP anomaly	-0.18	0.043	-4.19	0	0.542	-600.977	-518.48	Palearctic
64	MAT	-0.113	0.022	-5.011	0	0.17	0.168	0	1898.62	1974.77	Palearctic	MAT	-0.034	0.044	-0.774	0.439	0.542	-600.977	-518.48	Palearctic
65	AP	-0.239	0.032	-7.581	0	0.17	0.168	0	1898.62	1974.77	Palearctic	AP	-0.234	0.055	-4.233	0	0.542	-600.977	-518.48	Palearctic
66	Miocene MAT anomaly	-0.056	0.027	-2.12	0.034	0.17	0.168	0	1898.62	1974.77	Palearctic	Miocene MAT anomaly	-0.004	0.045	-0.097	0.923	0.542	-600.977	-518.48	Palearctic
67	LGM AP anomaly	0.672	0.045	15.025	0	0.17	0.168	0	1898.62	1974.77	Palearctic	LGM AP anomaly	0.279	0.073	3.797	0	0.542	-600.977	-518.48	Palearctic
68	LGM MAT anomaly	-0.039	0.017	-2.306	0.021	0.17	0.168	0	1898.62	1974.77	Palearctic	LGM MAT anomaly	0.029	0.041	0.698	0.485	0.542	-600.977	-518.48	Palearctic
69	IG AP anomaly	-0.113	0.043	-2.607	0.009	0.17	0.168	0	1898.62	1974.77	Palearctic	IG AP anomaly	-0.082	0.057	-1.42	0.156	0.542	-600.977	-518.48	Palearctic
70	IG MAT anomaly	0.167	0.026	6.297	0	0.17	0.168	0	1898.62	1974.77	Palearctic	IG MAT anomaly	-0.01	0.034	-0.288	0.773	0.542	-600.977	-518.48	Palearctic
