## Supplementary material for "Paleoclimate and current climate collectively shape the phylogenetic and functional diversity of trees worldwide": Supplemantary material: Table S4

### Sheet: ols_sar_fd_pd_paleo_climate
	OLS models											SAR models
Miocene
	Variable	Estimate	SE	t.value	P	R2	AdjR2	lm.P	AIC	BIC	group	Variable	Estimate	SE	z value	Pr(>|z|)	R2	AIC	BIC	group
	Elevation range	0.113	0.007	16.2	0	0.581	0.58	0	-5517.82	-5458.71	FD	Elevation range	0.112	0.005	20.777	0	0.953	-31679.3	-31612.8	FD
	HMc	-0.101	0.004	-26.322	0	0.581	0.58	0	-5517.82	-5458.71	FD	HMc	0.05	0.005	10.154	0	0.953	-31679.3	-31612.8	FD
	Miocene AP anomaly	-0.531	0.014	-39.065	0	0.581	0.58	0	-5517.82	-5458.71	FD	Miocene AP anomaly	0.044	0.015	2.892	0.004	0.953	-31679.3	-31612.8	FD
	MAT	0.278	0.005	59.126	0	0.581	0.58	0	-5517.82	-5458.71	FD	MAT	0.053	0.011	4.662	0	0.953	-31679.3	-31612.8	FD
	AP	0.521	0.008	62.416	0	0.581	0.58	0	-5517.82	-5458.71	FD	AP	0.193	0.012	15.879	0	0.953	-31679.3	-31612.8	FD
	Miocene MAT anomaly	0.145	0.011	13.312	0	0.581	0.58	0	-5517.82	-5458.71	FD	Miocene MAT anomaly	-0.003	0.012	-0.262	0.793	0.953	-31679.3	-31612.8	FD
	Elevation range	0.108	0.006	17.623	0	0.56	0.559	0	-8606.08	-8546.97	PD	Elevation range	0.101	0.005	19.864	0	0.943	-33008	-32941.5	PD
	HMc	-0.085	0.003	-25.253	0	0.56	0.559	0	-8606.08	-8546.97	PD	HMc	0.042	0.005	9.062	0	0.943	-33008	-32941.5	PD
	Miocene AP anomaly	-0.455	0.012	-38.082	0	0.56	0.559	0	-8606.08	-8546.97	PD	Miocene AP anomaly	0.041	0.014	2.852	0.004	0.943	-33008	-32941.5	PD
	MAT	0.231	0.004	55.814	0	0.56	0.559	0	-8606.08	-8546.97	PD	MAT	0.048	0.011	4.544	0	0.943	-33008	-32941.5	PD
	AP	0.433	0.007	59.029	0	0.56	0.559	0	-8606.08	-8546.97	PD	AP	0.168	0.011	14.714	0	0.943	-33008	-32941.5	PD
	Miocene MAT anomaly	0.105	0.01	10.945	0	0.56	0.559	0	-8606.08	-8546.97	PD	Miocene MAT anomaly	0.006	0.011	0.492	0.623	0.943	-33008	-32941.5	PD
LGM
	Variable	Estimate	SE	t.value	P	R2	AdjR2	lm.P	AIC	BIC	group	Variable	Estimate	SE	z value	Pr(>|z|)	R2	AIC	BIC	group
	Elevation range	0.091	0.008	11.681	0	0.514	0.514	0	-3764.44	-3705.34	FD	Elevation range	0.11	0.005	20.524	0	0.953	-31754.6	-31688.1	FD
	HMc	-0.128	0.004	-31.253	0	0.514	0.514	0	-3764.44	-3705.34	FD	HMc	0.048	0.005	9.804	0	0.953	-31754.6	-31688.1	FD
	MAT	0.232	0.005	44.179	0	0.514	0.514	0	-3764.44	-3705.34	FD	MAT	0.062	0.011	5.815	0	0.953	-31754.6	-31688.1	FD
	AP	0.638	0.009	72.693	0	0.514	0.514	0	-3764.44	-3705.34	FD	AP	0.2	0.012	17.207	0	0.953	-31754.6	-31688.1	FD
	LGM AP anomaly	0.367	0.025	14.586	0	0.514	0.514	0	-3764.44	-3705.34	FD	LGM AP anomaly	0.139	0.015	9.17	0	0.953	-31754.6	-31688.1	FD
	LGM MAT anomaly	0.037	0.007	5.435	0	0.514	0.514	0	-3764.44	-3705.34	FD	LGM MAT anomaly	-0.012	0.016	-0.742	0.458	0.953	-31754.6	-31688.1	FD
	Elevation range	0.086	0.007	12.567	0	0.496	0.495	0	-6984.59	-6925.48	PD	Elevation range	0.1	0.005	19.602	0	0.943	-33099.2	-33032.7	PD
	HMc	-0.108	0.004	-30.172	0	0.496	0.495	0	-6984.59	-6925.48	PD	HMc	0.04	0.005	8.644	0	0.943	-33099.2	-33032.7	PD
	MAT	0.191	0.005	41.539	0	0.496	0.495	0	-6984.59	-6925.48	PD	MAT	0.052	0.01	5.198	0	0.943	-33099.2	-33032.7	PD
	AP	0.533	0.008	69.473	0	0.496	0.495	0	-6984.59	-6925.48	PD	AP	0.176	0.011	16.147	0	0.943	-33099.2	-33032.7	PD
	LGM AP anomaly	0.245	0.022	11.156	0	0.496	0.495	0	-6984.59	-6925.48	PD	LGM AP anomaly	0.143	0.014	9.985	0	0.943	-33099.2	-33032.7	PD
	LGM MAT anomaly	0.048	0.006	7.993	0	0.496	0.495	0	-6984.59	-6925.48	PD	LGM MAT anomaly	-0.011	0.015	-0.757	0.449	0.943	-33099.2	-33032.7	PD
IG
	Variable	Estimate	SE	t.value	P	R2	AdjR2	lm.P	AIC	BIC	group	Variable	Estimate	SE	z value	Pr(>|z|)	R2	AIC	BIC	group
	Elevation range	0.122	0.008	15.981	0	0.51	0.51	0	-3650.3	-3591.2	FD	Elevation range	0.112	0.005	20.617	0	0.953	-31674.1	-31607.6	FD
	HMc	-0.117	0.004	-28.59	0	0.51	0.51	0	-3650.3	-3591.2	FD	HMc	0.051	0.005	10.514	0	0.953	-31674.1	-31607.6	FD
	MAT	0.286	0.005	58.61	0	0.51	0.51	0	-3650.3	-3591.2	FD	MAT	0.053	0.009	5.883	0	0.953	-31674.1	-31607.6	FD
	AP	0.596	0.009	68.77	0	0.51	0.51	0	-3650.3	-3591.2	FD	AP	0.183	0.012	15.834	0	0.953	-31674.1	-31607.6	FD
	IG AP anomaly	-0.232	0.023	-10.123	0	0.51	0.51	0	-3650.3	-3591.2	FD	IG AP anomaly	0.021	0.012	1.815	0.07	0.953	-31674.1	-31607.6	FD
	IG MAT anomaly	0.075	0.011	6.615	0	0.51	0.51	0	-3650.3	-3591.2	FD	IG MAT anomaly	-0.002	0.007	-0.26	0.795	0.953	-31674.1	-31607.6	FD
	Elevation range	0.115	0.007	17.308	0	0.492	0.492	0	-6902.6	-6843.49	PD	Elevation range	0.101	0.005	19.748	0	0.943	-33001.7	-32935.2	PD
	HMc	-0.099	0.004	-27.765	0	0.492	0.492	0	-6902.6	-6843.49	PD	HMc	0.043	0.005	9.404	0	0.943	-33001.7	-32935.2	PD
	MAT	0.241	0.004	56.641	0	0.492	0.492	0	-6902.6	-6843.49	PD	MAT	0.044	0.008	5.181	0	0.943	-33001.7	-32935.2	PD
	AP	0.499	0.008	66.007	0	0.492	0.492	0	-6902.6	-6843.49	PD	AP	0.158	0.011	14.631	0	0.943	-33001.7	-32935.2	PD
	IG AP anomaly	-0.19	0.02	-9.517	0	0.492	0.492	0	-6902.6	-6843.49	PD	IG AP anomaly	0.015	0.011	1.375	0.169	0.943	-33001.7	-32935.2	PD
	IG MAT anomaly	0.062	0.01	6.259	0	0.492	0.492	0	-6902.6	-6843.49	PD	IG MAT anomaly	-0.001	0.006	-0.171	0.864	0.943	-33001.7	-32935.2	PD

### Sheet: ols_sar_fd_pd_ses_paleo_climate
	OLS models											SAR models
Miocene
	Variable	Estimate	SE	t.value	P	R2	AdjR2	lm.P	AIC	BIC	group	Variable	Estimate	SE	z value	Pr(>|z|)	R2	AIC	BIC	group
	Elevation range	0.043	0.006	7.726	0	0.058	0.058	0	-10865.9	-10806.8	FD	Elevation range	-0.002	0.008	-0.254	0.799	0.649	-22662.6	-22596.1	FD
	HMc	0.052	0.003	16.948	0	0.058	0.058	0	-10865.9	-10806.8	FD	HMc	0.027	0.006	4.355	0	0.649	-22662.6	-22596.1	FD
	Miocene AP anomaly	-0.069	0.011	-6.368	0	0.058	0.058	0	-10865.9	-10806.8	FD	Miocene AP anomaly	-0.036	0.02	-1.811	0.07	0.649	-22662.6	-22596.1	FD
	MAT	-0.033	0.004	-8.773	0	0.058	0.058	0	-10865.9	-10806.8	FD	MAT	0.007	0.01	0.709	0.478	0.649	-22662.6	-22596.1	FD
	AP	0.067	0.007	9.961	0	0.058	0.058	0	-10865.9	-10806.8	FD	AP	0.052	0.014	3.615	0	0.649	-22662.6	-22596.1	FD
	Miocene MAT anomaly	-0.056	0.009	-6.471	0	0.058	0.058	0	-10865.9	-10806.8	FD	Miocene MAT anomaly	-0.03	0.015	-1.975	0.048	0.649	-22662.6	-22596.1	FD
	Elevation range	-0.043	0.009	-4.933	0	0.445	0.445	0	-79.043	-19.935	PD	Elevation range	-0.068	0.01	-6.737	0	0.862	-16725.4	-16658.9	PD
	HMc	0.153	0.005	31.774	0	0.445	0.445	0	-79.043	-19.935	PD	HMc	-0.014	0.009	-1.556	0.12	0.862	-16725.4	-16658.9	PD
	Miocene AP anomaly	0.398	0.017	23.302	0	0.445	0.445	0	-79.043	-19.935	PD	Miocene AP anomaly	0.004	0.028	0.147	0.883	0.862	-16725.4	-16658.9	PD
	MAT	-0.358	0.006	-60.511	0	0.445	0.445	0	-79.043	-19.935	PD	MAT	-0.141	0.018	-8.004	0	0.862	-16725.4	-16658.9	PD
	AP	-0.444	0.01	-42.347	0	0.445	0.445	0	-79.043	-19.935	PD	AP	-0.16	0.021	-7.587	0	0.862	-16725.4	-16658.9	PD
	Miocene MAT anomaly	-0.319	0.014	-23.316	0	0.445	0.445	0	-79.043	-19.935	PD	Miocene MAT anomaly	-0.046	0.021	-2.143	0.032	0.862	-16725.4	-16658.9	PD
LGM
	Variable	Estimate	SE	t.value	P	R2	AdjR2	lm.P	AIC	BIC	group	Variable	Estimate	SE	z value	Pr(>|z|)	R2	AIC	BIC	group
	Elevation range	0.042	0.006	7.212	0	0.056	0.056	0	-10845.1	-10786	FD	Elevation range	-0.004	0.008	-0.533	0.594	0.649	-22663.6	-22597.1	FD
	HMc	0.05	0.003	16.439	0	0.056	0.056	0	-10845.1	-10786	FD	HMc	0.026	0.006	4.227	0	0.649	-22663.6	-22597.1	FD
	MAT	-0.018	0.004	-4.628	0	0.056	0.056	0	-10845.1	-10786	FD	MAT	0.008	0.011	0.72	0.471	0.649	-22663.6	-22597.1	FD
	AP	0.076	0.007	11.643	0	0.056	0.056	0	-10845.1	-10786	FD	AP	0.058	0.014	4.196	0	0.649	-22663.6	-22597.1	FD
	LGM AP anomaly	-0.121	0.019	-6.481	0	0.056	0.056	0	-10845.1	-10786	FD	LGM AP anomaly	-0.043	0.022	-1.948	0.051	0.649	-22663.6	-22597.1	FD
	LGM MAT anomaly	0.01	0.005	2.015	0.044	0.056	0.056	0	-10845.1	-10786	FD	LGM MAT anomaly	0.029	0.015	1.999	0.046	0.649	-22663.6	-22597.1	FD
	Elevation range	-0.055	0.009	-5.932	0	0.417	0.417	0	508.357	567.465	PD	Elevation range	-0.068	0.01	-6.757	0	0.862	-16740	-16673.5	PD
	HMc	0.175	0.005	35.886	0	0.417	0.417	0	508.357	567.465	PD	HMc	-0.011	0.009	-1.259	0.208	0.862	-16740	-16673.5	PD
	MAT	-0.314	0.006	-49.974	0	0.417	0.417	0	508.357	567.465	PD	MAT	-0.138	0.017	-7.995	0	0.862	-16740	-16673.5	PD
	AP	-0.533	0.01	-50.803	0	0.417	0.417	0	508.357	567.465	PD	AP	-0.175	0.02	-8.648	0	0.862	-16740	-16673.5	PD
	LGM AP anomaly	-0.883	0.03	-29.395	0	0.417	0.417	0	508.357	567.465	PD	LGM AP anomaly	-0.116	0.029	-4.063	0	0.862	-16740	-16673.5	PD
	LGM MAT anomaly	0.103	0.008	12.437	0	0.417	0.417	0	508.357	567.465	PD	LGM MAT anomaly	0.047	0.025	1.902	0.057	0.862	-16740	-16673.5	PD
IG
	Variable	Estimate	SE	t.value	P	R2	AdjR2	lm.P	AIC	BIC	group	Variable	Estimate	SE	z value	Pr(>|z|)	R2	AIC	BIC	group
	Elevation range	0.04	0.006	6.991	0	0.056	0.055	0	-10833.6	-10774.5	FD	Elevation range	-0.003	0.008	-0.331	0.74	0.649	-22674.7	-22608.2	FD
	HMc	0.047	0.003	15.52	0	0.056	0.055	0	-10833.6	-10774.5	FD	HMc	0.025	0.006	4.089	0	0.649	-22674.7	-22608.2	FD
	MAT	-0.026	0.004	-7.315	0	0.056	0.055	0	-10833.6	-10774.5	FD	MAT	0.024	0.009	2.686	0.007	0.649	-22674.7	-22608.2	FD
	AP	0.083	0.006	12.908	0	0.056	0.055	0	-10833.6	-10774.5	FD	AP	0.065	0.014	4.739	0	0.649	-22674.7	-22608.2	FD
	IG AP anomaly	0.056	0.017	3.315	0.001	0.056	0.055	0	-10833.6	-10774.5	FD	IG AP anomaly	0.048	0.017	2.768	0.006	0.649	-22674.7	-22608.2	FD
	IG MAT anomaly	-0.033	0.008	-3.931	0	0.056	0.055	0	-10833.6	-10774.5	FD	IG MAT anomaly	0.032	0.01	3.246	0.001	0.649	-22674.7	-22608.2	FD
	Elevation range	-0.057	0.009	-6.129	0	0.386	0.386	0	1127.17	1186.28	PD	Elevation range	-0.068	0.01	-6.683	0	0.862	-16726.8	-16660.3	PD
	HMc	0.159	0.005	31.825	0	0.386	0.386	0	1127.17	1186.28	PD	HMc	-0.015	0.009	-1.691	0.091	0.862	-16726.8	-16660.3	PD
	MAT	-0.337	0.006	-56.677	0	0.386	0.386	0	1127.17	1186.28	PD	MAT	-0.114	0.015	-7.814	0	0.862	-16726.8	-16660.3	PD
	AP	-0.484	0.011	-45.69	0	0.386	0.386	0	1127.17	1186.28	PD	AP	-0.157	0.02	-7.844	0	0.862	-16726.8	-16660.3	PD
	IG AP anomaly	0.297	0.028	10.601	0	0.386	0.386	0	1127.17	1186.28	PD	IG AP anomaly	0.026	0.022	1.194	0.233	0.862	-16726.8	-16660.3	PD
	IG MAT anomaly	-0.145	0.014	-10.434	0	0.386	0.386	0	1127.17	1186.28	PD	IG MAT anomaly	0.026	0.013	2.087	0.037	0.862	-16726.8	-16660.3	PD
